# *Escherichia coli* with a 57-codon genetic code

**DOI:** 10.1101/2025.05.02.651837

**Authors:** Wesley E. Robertson, Fabian B. H. Rehm, Martin Spinck, Raffael L. Schumann, Rongzhen Tian, Wei Liu, Yangqi Gu, Askar A. Kleefeldt, Cicely F. Day, Kim C. Liu, Yonka Christova, Jérôme F. Zürcher, Franz L. Böge, Jakob Birnbaum, Linda van Bijsterveldt, Jason W. Chin

## Abstract

The near-universal genetic code of living organisms uses 64 codons to encode the 20 canonical amino acids in protein synthesis. Here we design and generate a variant of *Escherichia coli* with a 4 Mb synthetic genome in which we replace every known occurrence of six sense codons and a stop codon with synonymous codons. We thereby recode 10^5^ codons to create an organism with a 57-codon genetic code; this organism – which we name Syn57 – uses 55 codons to encode the 20 canonical amino acids.
