## Supplementary Data 1 for "*Escherichia coli* with a 57-codon genetic code"

### Sheet: Sup Data 1
Amino acid (scheme name)	Codon 1		Codon 2		Codon 3		Codon 4		Codon 5		Codon 6		Codon 7		Recoding efficiency (# of clones)		Comments	Codon abundance in test region (mraZ-ftsZ)	Reference	Refactoring synthetic inserts (SI) required in test region (mraZ-ftsZ)
	From	To	From	To	From	To	From	To	From	To	From	To	From	To		% Fully-recoded clones
Alanine (61 codon)
vA7	GCG	GCT	GCA	GCT	TAG	TAA									15/16	0.94	75% in 2016 REXER paper; r.s.7 in Wang et al 201694% fully-recoded clones in this work	374	this work	si1, si2, si3, si4, si5
vA8	GCG	GCT	GCA	GCC	TAG	TAA									0/16	0	r.s.8 in Wang et al 2016	374	Wang et al, 2016	si1, si2, si3, si4, si5
Serine (61 codon)
vS1	TCG	AGT	TCA	AGT	TAG	TAA									0/16	0	r.s.1 in Wang et al 2016	82	Wang et al, 2016	si1, si2, si3, si4, si5
vS2	TCG	AGC	TCA	AGC	TAG	TAA									14/16	0.88	r.s.2 in Wang et al 2016	82	Wang et al, 2016	si1, si2, si3, si4, si5
vS3	TCG	AGC	TCA	AGT	TAG	TAA									14/16	0.88	r.s.3 in Wang et al 2016, recoding scheme implemented across 4 Mb MDS42 genome to generate Syn61 genome design	82	Wang et al, 2016	si1, si2, si3, si4, si5
Leucine (61 codon)
vL4	TTG	CTC	TTA	CTC	TAG	TAA									0/16		r.s.4 in Wang et al 2016	156	Wang et al, 2016	si4
vL5	TTG	CTC	TTA	CTA	TAG	TAA									0/16		r.s.5 in Wang et al 2016	156	Wang et al, 2016	si4
vL6	TTG	CTT	TTA	CTC	TAG	TAA									0/16		r.s.6 in Wang et al 2016, recoding scheme implemented across 4 Mb MDS42 genome to generate Syn61 genome design	156	Wang et al, 2016	si4
Ser and Ser (59 codon)
vS33	TCT	AGC	TCC	AGC	TCG	AGC	TCA	AGT	TAG	TAA					15/16	0.94		173	this work	si1, si2, si3, si4, si5
vS34	TCT	AGC	TCC	AGT	TCG	AGC	TCA	AGT	TAG	TAA					16/16	1		173	this work	si1, si2, si3, si4, si5
vS35	TCT	AGT	TCC	AGT	TCG	AGC	TCA	AGT	TAG	TAA					14/16	0.88		173	this work	si1, si2, si3, si4, si5
vS36	TCT	AGT	TCC	AGC	TCG	AGC	TCA	AGT	TAG	TAA					15/16	0.94		173	this work	si1, si2, si3, si4, si5
Ala and Ser (59 codon)
vS13A5	GCG	GCT	GCA	GCT	TCG	AGC	TCA	AGT	TAG	TAA					11/16	0.69		457	this work	si1, si2, si3, si4, si5
Ser and Ser and Ala (57 codon)
vS33A7	TCT	AGC	TCC	AGC	GCG	GCT	GCA	GCT	TCG	AGC	TCA	AGT	TAG	TAA	13/16	0.81	Recoding scheme implemented across 4 Mb MDS42 genome to generate Syn57 genome design	547	this work	si1, si2, si3, si4, si5
vS34A7	TCT	AGC	TCC	AGT	GCG	GCT	GCA	GCT	TCG	AGC	TCA	AGT	TAG	TAA	12/16	0.8		547	this work	si1, si2, si3, si4, si5
vS35A7	TCT	AGT	TCC	AGT	GCG	GCT	GCA	GCT	TCG	AGC	TCA	AGT	TAG	TAA	13/15	0.87		547	this work	si1, si2, si3, si4, si5
vS36A7	TCT	AGT	TCC	AGC	GCG	GCT	GCA	GCT	TCG	AGC	TCA	AGT	TAG	TAA	16/16	1		547	this work	si1, si2, si3, si4, si5
Leu and Ala and Ser (57 codon)
vAL7	GCG	GCT	GCA	GCT	TTA	CTC	TTG	CTT	TCG	AGC	TCA	AGT	TAG	TAA	0/16	0		613	this work	si1, si2, si3, si4
	Grey = recoding schemes from previous publications
	Black = recoding schemes tested in this work
